# Fluorescence Lifetime Imaging Microscopy (FLIM) reveals the diversity and complexities of an open ocean photosymbiosis

**DOI:** 10.64898/2026.09.16.750219

**Authors:** Nicole L Coots, Leocadio Blanco-Bercial, Iliana H. Cutten, Cove Beaven, Patrick J Keeling

**Affiliations:** Department of Botany, University of British Columbia, 2212 Main Mall, Vancouver, BC, V6T 1Z4, Canada; Bermuda Institute of Ocean Sciences, Arizona State University, 17 Biological Station, St. George’s, GE 01, Bermuda

## Abstract

The Retaria are a marine protist lineage that host photosynthetic endosymbionts, where these symbioses play an important role in open ocean food web dynamics. Despite the importance of these relationships, our knowledge about planktonic Retaria photosymbiont diversity remains limited due to the present inability to cultivate these lineages, requiring direct, culture-free observations. Fluorescence in situ Hybridization (FISH) is a common tool that could be used to identify Retarian photosymbionts in nature, but it is challenging to interpret these data due to the substantial autofluorescence of algal plastids. Here, we applied FISH and Fluorescence Lifetime Imaging Microscopy (FLIM) to assess the prevalence of common algal photosymbiont lineages, as this method has the potential to disentangle signal from autofluorescence, even at very similar wavelengths. We applied retarian photosymbiont FISH probes to environmental plankton samples and analyzed the fluorescence lifetime of 92 photosymbionts across 71 hosts. We show that the retarian photosymbiosis is far more complex than originally described, where Retaria commonly host multiple algal lineages per cell and host photosymbionts beyond the most common lineages. These results demonstrate that FLIM is underused in the study of host-microbe associations, with significant potential to distinguish chlorophyll autofluorescence from FISH probe signal in environmental samples.
