## Supplementary Table 1 for "Fluorescence Lifetime Imaging Microscopy (FLIM) reveals the diversity and complexities of an open ocean photosymbiosis"

### Sheet: Supplementary Table 1
				Symbiont Measurements (FISH probes added)		Symbiont Measurements (Control sample: no FISH probes added)
Symbiont ID	Host type	Experimental Setup	Probe/Wavelength spectrum Measured	Average Fluorescence Lifetime across Symbiont	Fluorescence Lifetime Standard Deviation	Average Fluorescence Lifetime across Symbiont	Fluorescence Lifetime Standard Deviation	Are the Fluorescence Lifetimes Different?
2025.07.25-001-004,009-collodaria-a	Collodaria	BNUT - marine samples	BNUT/Cy5	2.335	0.227	1.709	0.337	YES
2025.07.25-001-004,009-collodaria-b	Collodaria	BNUT - marine samples	BNUT/Cy5	2.326	0.2	1.709	0.337	YES
2025.07.25-001-004,009-collodaria-c	Collodaria	BNUT - marine samples	BNUT/Cy5	2.216	0.198	1.709	0.337	NO
2025.07.25-001-005-nassellaria-a	Nassellaria	BNUT - marine samples	BNUT/Cy5	2.814	0.716	1.709	0.337	NO
2025.07.25-001-005-nassellaria-b	Nassellaria	BNUT - marine samples	BNUT/Cy5	2.066	0.525	1.709	0.337	NO
2025.07.25-001-005-nassellaria-c	Nassellaria	BNUT - marine samples	BNUT/Cy5	2.016	0.416	1.709	0.337	NO
2025.09.19-006a-b-spumellaria-a	Spumellaria	BNUT - marine samples	BNUT/Cy5	2.596	0.186	2.101	0.156	YES
2025.09.19-006a-b-spumellaria-b	Spumellaria	BNUT - marine samples	BNUT/Cy5	2.565	0.188	2.101	0.156	YES
2025.09.19-Series013-nassellaria-a	Nassellaria	BNUT - marine samples	BNUT/Cy5	2.499	0.297	2.101	0.156	NO
2025.09.19-Series013-nassellaria-b	Nassellaria	BNUT - marine samples	BNUT/Cy5	2.135	0.339	2.101	0.156	NO
2025.09.19-Series013-nassellaria-c	Nassellaria	BNUT - marine samples	BNUT/Cy5	2.168	0.281	2.101	0.156	NO
2025.10.03-001-002a-nassellaria-a	Nassellaria	BNUT - marine samples	BNUT/Cy5	2.889	0.284	3.154	0.245	NO
2025.10.03-001-002a-nassellaria-b	Nassellaria	BNUT - marine samples	BNUT/Cy5	2.665	0.531	3.154	0.245	NO
2025.10.03-003-006-collodaria-a	Collodaria	BNUT - marine samples	BNUT/Cy5	2.054	0.126	3.154	0.245	YES
2025.10.03-009-010-nassellaria-a	Nassellaria	BNUT - marine samples	BNUT/Cy5	2.129	0.149	3.154	0.245	YES
2025.10.03-009-010-nassellaria-b	Nassellaria	BNUT - marine samples	BNUT/Cy5	2.18	0.197	3.154	0.245	YES
2025.10.03-009-010-nassellaria-c	Nassellaria	BNUT - marine samples	BNUT/Cy5	2.204	0.129	3.154	0.245	YES
2025.10.07-004-006-nassellaria-a	Nassellaria	BNUT - marine samples	BNUT/Cy5	2.189	0.197	2.304	0.262	NO
2025.10.07-004-006-nassellaria-b	Nassellaria	BNUT - marine samples	BNUT/Cy5	2.349	0.147	2.241	0.187	NO
2025.10.07-004-006-nassellaria-c	Nassellaria	BNUT - marine samples	BNUT/Cy5	2.39	0.178	2.241	0.187	NO
2025.10.07-007-008-nassellaria-a	Nassellaria	BNUT - marine samples	BNUT/Cy5	2.206	0.15	2.241	0.187	NO
2025.10.07-007-008-nassellaria-b	Nassellaria	BNUT - marine samples	BNUT/Cy5	2.404	0.308	2.241	0.187	NO
2025.10.07-007-008-nassellaria-c	Nassellaria	BNUT - marine samples	BNUT/Cy5	2.639	0.283	2.241	0.187	NO
2025.10.22-001-002-spumellaria-a	Spumellaria	BNUT - marine samples	BNUT/Cy5	2.505	0.404	2.148	0.069	NO
2025.10.22-017-018b-nassellaria-a	Nassellaria	BNUT - marine samples	BNUT/Cy5	2.664	0.343	2.148	0.069	YES
2025.10.22-Series010-collodaria-a	Collodaria	BNUT - marine samples	BNUT/Cy5	2.794	0.323	2.148	0.069	YES
2025.10.29-005-007-nassellaria-a	Nassellaria	DINO/CHLO - marine samples	DINO/FITC	2.928	0.219	2.997	0.067	NO
2025.10.29-005-007-nassellaria-a	Nassellaria	DINO/CHLO - marine samples	CHLO/Cy5	2.44	0.166	2.925	0.177	YES
2025.10.29-005-007-nassellaria-b	Nassellaria	DINO/CHLO - marine samples	DINO/FITC	2.829	0.119	2.997	0.067	NO
2025.10.29-005-007-nassellaria-b	Nassellaria	DINO/CHLO - marine samples	CHLO/Cy5	2.445	0.176	2.925	0.177	YES
2025.10.29-005-007-nassellaria-c	Nassellaria	DINO/CHLO - marine samples	DINO/FITC	2.615	0.154	2.997	0.067	YES
2025.10.29-005-007-nassellaria-c	Nassellaria	DINO/CHLO - marine samples	CHLO/Cy5	2.538	0.429	2.925	0.177	NO
2025.11.06-007-008-foraminifera-a	Foraminifera	DINO/CHLO - marine samples	DINO/FITC	2.027	0.333	1.8	0.274	NO
2025.11.06-007-008-foraminifera-b	Foraminifera	DINO/CHLO - marine samples	DINO/FITC	1.96	0.32	1.8	0.274	NO
2025.11.06-007-008-foraminifera-c	Foraminifera	DINO/CHLO - marine samples	DINO/FITC	1.695	0.161	1.8	0.274	NO
2025.11.06-010-012-foraminifera-a	Foraminifera	DINO/CHLO - marine samples	CHLO/Cy5	1.852	0.324	2.3	0.174	NO
2025.11.06-010-012-foraminifera-b	Foraminifera	DINO/CHLO - marine samples	CHLO/Cy5	1.991	0.218	2.3	0.174	NO
2025.11.06-010-012-foraminifera-c	Foraminifera	DINO/CHLO - marine samples	CHLO/Cy5	1.847	0.312	2.3	0.174	NO
2025.11.06-013-014-foraminifera-a	Foraminifera	DINO/CHLO - marine samples	CHLO/Cy5	1.941	0.372	2.3	0.174	NO
2025.11.06-013-014-foraminifera-b	Foraminifera	DINO/CHLO - marine samples	CHLO/Cy5	2.083	0.268	2.3	0.174	NO
2025.11.06-013-014-foraminifera-c	Foraminifera	DINO/CHLO - marine samples	CHLO/Cy5	1.987	0.26	2.3	0.174	NO
2025.11.06-015-nassellaria-a	Nassellaria	DINO/CHLO - marine samples	DINO/FITC	0.702	0.073	1.8	0.274	YES
2025.11.06-015-nassellaria-a	Nassellaria	DINO/CHLO - marine samples	CHLO/Cy5	2.437	0.073	2.3	0.174	NO
2025.11.06-015-nassellaria-b	Nassellaria	DINO/CHLO - marine samples	DINO/FITC	2.118	0.22	1.8	0.274	NO
2025.11.06-015-nassellaria-c	Nassellaria	DINO/CHLO - marine samples	DINO/FITC	0.829	0.118	1.8	0.274	YES
2025.11.14-001-003-nassellaria-a	Nassellaria	DINO/CHLO - marine samples	BNUT/Cy5	1.707	0.212	1.347	0.216	NO
2025.11.14-001-003-nassellaria-b	Nassellaria	DINO/CHLO - marine samples	BNUT/Cy5	1.929	0.219	1.347	0.216	YES
2025.11.14-001-003-nassellaria-c	Nassellaria	DINO/CHLO - marine samples	BNUT/Cy5	1.806	0.196	1.347	0.216	YES
2025.11.14-004-005-spumellaria-a	Spumellaria	DINO/CHLO - marine samples	BNUT/Cy5	1.716	0.214	1.347	0.216	NO
2025.11.14-006-007b-nassellaria-a	Nassellaria	DINO/CHLO - marine samples	BNUT/Cy5	1.726	0.149	1.347	0.216	YES
2025.11.14-006-007b-nassellaria-b	Nassellaria	DINO/CHLO - marine samples	BNUT/Cy5	1.956	0.21	1.347	0.216	YES
2025.11.14-006-007b-nassellaria-c	Nassellaria	DINO/CHLO - marine samples	BNUT/Cy5	1.928	0.236	1.347	0.216	YES
2025.11.26-004-005-nassellaria-a	Nassellaria	DINO/CHLO - marine samples	BNUT/Cy5	1.378	0.099	2.571	0.261	YES
2025.11.26-004-005-nassellaria-b	Nassellaria	DINO/CHLO - marine samples	BNUT/Cy5	1.732	0.142	2.571	0.261	YES
2025.11.26-004-005-nassellaria-c	Nassellaria	DINO/CHLO - marine samples	BNUT/Cy5	1.511	0.15	2.571	0.261	YES
2025.11.26-006-008-nassellaria-a	Nassellaria	DINO/CHLO - marine samples	BNUT/Cy5	1.854	0.112	2.571	0.261	YES
2025.11.26-006-008-nassellaria-b	Nassellaria	DINO/CHLO - marine samples	BNUT/Cy5	1.488	0.11	2.571	0.261	YES
2025.11.26-006-008-nassellaria-c	Nassellaria	DINO/CHLO - marine samples	BNUT/Cy5	1.494	0.098	2.571	0.261	YES
2025.11.26-010-012a-nassellaria-a	Nassellaria	DINO/CHLO - marine samples	BNUT/Cy5	2.142	0.137	2.571	0.261	YES
2025.11.26-010-012a-nassellaria-b	Nassellaria	DINO/CHLO - marine samples	BNUT/Cy5	2.318	0.207	2.571	0.261	NO
2025.11.26-010-012a-nassellaria-c	Nassellaria	DINO/CHLO - marine samples	BNUT/Cy5	2.362	0.174	2.571	0.261	NO
2025.11.26-010-012b-spumellaria-a	Spumellaria	DINO/CHLO - marine samples	BNUT/Cy5	2.331	0.198	2.571	0.261	NO
2025.11.26-010-012b-spumellaria-b	Spumellaria	DINO/CHLO - marine samples	BNUT/Cy5	2.383	0.184	2.571	0.261	NO
2025.11.26-010-012b-spumellaria-c	Spumellaria	DINO/CHLO - marine samples	BNUT/Cy5	2.379	0.184	2.571	0.261	NO
2025.11.28-001-002-nassellaria-a	Nassellaria	DINO/CHLO - marine samples	CHLO/Cy5	3.026	0.279	1.86	0.158	YES
2025.11.28-001-002-nassellaria-b	Nassellaria	DINO/CHLO - marine samples	CHLO/Cy5	2.069	0.138	1.86	0.158	NO
2025.11.28-001-002-nassellaria-c	Nassellaria	DINO/CHLO - marine samples	CHLO/Cy5	2.589	0.189	1.86	0.158	YES
2025.11.28-003-006-nassellaria-a	Nassellaria	DINO/CHLO - marine samples	DINO/FITC	2.067	0.214	1.357	0.175	YES
2025.11.28-003-006-nassellaria-b	Nassellaria	DINO/CHLO - marine samples	DINO/FITC	2.057	0.355	1.357	0.175	YES
2025.11.28-003-006-nassellaria-b	Nassellaria	DINO/CHLO - marine samples	CHLO/Cy5	2.152	0.219	1.86	0.158	NO
2025.11.28-003-006-nassellaria-c	Nassellaria	DINO/CHLO - marine samples	DINO/FITC	1.55	0.1	1.357	0.175	NO
2025.11.28-003-006-nassellaria-c	Nassellaria	DINO/CHLO - marine samples	CHLO/Cy5	2.363	0.215	1.86	0.158	YES
2025.11.28-008-010-nassellaria-a	Nassellaria	DINO/CHLO - marine samples	DINO/FITC	1.611	0.115	1.357	0.175	NO
2025.11.28-008-010-nassellaria-a	Nassellaria	DINO/CHLO - marine samples	CHLO/Cy5	2.494	0.335	1.86	0.158	YES
2026.02.06a-001-003-foraminifera-a	Foraminifera	DINO/CHLO - marine samples	CHLO/Cy5	2.277	0.132	2.877	0.127	YES
2026.02.06a-004-008b-foraminifera-a	Foraminifera	DINO/CHLO - marine samples	CHLO/Cy5	1.81	0.258	2.877	0.127	YES
2026.02.06a-004-008b-foraminifera-b	Foraminifera	DINO/CHLO - marine samples	DINO/FITC	2.622	0.71	1.478	0.083	YES
2026.02.06a-009-011-foraminifera-a	Foraminifera	DINO/CHLO - marine samples	CHLO/Cy5	2.765	0.296	2.877	0.127	NO
2026.02.06a-009-011-foraminifera-b	Foraminifera	DINO/CHLO - marine samples	DINO/FITC	1.263	0.079	1.478	0.083	YES
2026.02.06a-009-011-foraminifera-c	Foraminifera	DINO/CHLO - marine samples	DINO/FITC	1.675	0.26	1.478	0.083	NO
2026.02.06a-013-015a-foraminifera-a	Foraminifera	DINO/CHLO - marine samples	DINO/FITC	1.342	0.09	1.478	0.083	NO
2026.02.06a-013-015a-foraminifera-a	Foraminifera	DINO/CHLO - marine samples	CHLO/Cy5	2.177	0.162	2.877	0.127	YES
2026.02.06a-016-020-spumellaria-a	Spumellaria	DINO/CHLO - marine samples	DINO/FITC	1.183	0.081	1.478	0.083	YES
2026.02.06a-016-020-spumellaria-a	Spumellaria	DINO/CHLO - marine samples	CHLO/Cy5	2.623	0.309	2.877	0.127	NO
2026.02.06a-016-020-spumellaria-b	Spumellaria	DINO/CHLO - marine samples	DINO/FITC	1.316	0.59	1.478	0.083	NO
2026.02.06a-016-020-spumellaria-b	Spumellaria	DINO/CHLO - marine samples	CHLO/Cy5	2.226	0.166	2.877	0.127	YES
2026.02.06a-016-020-spumellaria-c	Spumellaria	DINO/CHLO - marine samples	DINO/FITC	1.289	0.186	1.478	0.083	NO
2026.02.06a-016-020-spumellaria-c	Spumellaria	DINO/CHLO - marine samples	CHLO/Cy5	2.028	0.217	2.877	0.127	YES
2026.02.06b-001-002a-nassellaria-a	Nassellaria	DINO/CHLO - marine samples	CHLO/Cy5	2.239	0.156	2.877	0.127	YES
2026.02.06b-001-002a-nassellaria-b	Nassellaria	DINO/CHLO - marine samples	DINO/FITC	1.3	0.176	1.478	0.083	NO
2026.02.06b-001-002a-nassellaria-b	Nassellaria	DINO/CHLO - marine samples	CHLO/Cy5	1.966	0.102	2.877	0.127	YES
2026.02.06b-001-002a-nassellaria-c	Nassellaria	DINO/CHLO - marine samples	DINO/FITC	1.453	0.078	1.478	0.083	NO
2026.02.06b-001-002a-nassellaria-c	Nassellaria	DINO/CHLO - marine samples	CHLO/Cy5	2.295	0.147	2.877	0.127	YES
2026.02.06b-001-002a-nassellaria-d	Nassellaria	DINO/CHLO - marine samples	DINO/FITC	2.138	0.172	1.478	0.083	YES
2026.02.06b-010-011-nassellaria-a	Nassellaria	DINO/CHLO - marine samples	BNUT/Cy5	2.531	0.262	2.877	0.127	NO
2026.02.06b-010-011-nassellaria-b	Nassellaria	DINO/CHLO - marine samples	BNUT/Cy5	2.078	0.162	2.877	0.127	YES
2026.03.04-001-002b-nassellaria-a	Nassellaria	DINO/CHLO - marine samples	CHLO/Cy5	1.975	0.146	2.772	0.276	YES
2026.03.04-001-002b-nassellaria-b	Nassellaria	DINO/CHLO - marine samples	CHLO/Cy5	2.109	0.204	2.772	0.276	YES
2026.03.04-003-004a-nassellaria-a	Nassellaria	DINO/CHLO - marine samples	CHLO/Cy5	2.531	0.238	2.772	0.276	NO
2026.03.04-003-004a-nassellaria-b	Nassellaria	DINO/CHLO - marine samples	CHLO/Cy5	2.381	0.174	2.772	0.276	NO
2026.03.04-003-004a-nassellaria-c	Nassellaria	DINO/CHLO - marine samples	CHLO/Cy5	2.392	0.244	2.772	0.276	NO
2026.03.04-006-009-foraminifera-a	Foraminifera	DINO/CHLO - marine samples	CHLO/Cy5	2.515	0.257	2.772	0.276	NO
2026.03.04-006-009-foraminifera-b	Foraminifera	DINO/CHLO - marine samples	CHLO/Cy5	2.475	0.33	2.772	0.276	NO
2026.05.06-001-002b-foraminifera-a	Foraminifera	DINO/CHLO - marine samples	CHLO/Cy5	2.092	0.257	1.586	0.135	YES
2026.05.06-001-002b-foraminifera-b	Foraminifera	DINO/CHLO - marine samples	CHLO/Cy5	1.748	0.147	1.586	0.135	NO
2026.03.26-Series017-dunaliella-free-living	Dunaliella (chlorophyte)	DINO/CHLO - culture validation	DINO/FITC	2.399	0.339	1.808	0.092	YES
2026.03.26-Series017-dunaliella-free-living	Dunaliella (chlorophyte)	DINO/CHLO - culture validation	CHLO/Cy5	2.6	0.238	1.808	0.092	YES
2026.03.26-Series017-dunaliella-free-living	Dunaliella (chlorophyte)	DINO/CHLO - culture validation	CHLO/Cy5	2.273	0.303	1.808	0.092	YES
2026.03.26-Series017-dunaliella-free-living	Dunaliella (chlorophyte)	DINO/CHLO - culture validation	CHLO/Cy5	2.75	0.492	1.808	0.092	YES
2026.03.26-Series017-dunaliella-inside-oxyrrhis	Dunaliella (chlorophyte)	DINO/CHLO - culture validation	CHLO/Cy5	1.329	0.151	2.074	0.229	YES
2026.03.26-Series014-oxyrrhis-free-living	Oxyrrhis (dinoflagellate)	DINO/CHLO - culture validation	CHLO/Cy5	1.688	0.065	2.945	0.134	YES
2026.03.26-Series018-oxyrrhis-free-living	Oxyrrhis (dinoflagellate)	DINO/CHLO - culture validation	DINO/FITC	1.302	0.074	2.945	0.134	YES
2026.03.26-Series020-oxyrrhis-free-living	Oxyrrhis (dinoflagellate)	DINO/CHLO - culture validation	DINO/FITC	1.445	0.053	2.945	0.134	YES
2026.03.26-Series020-oxyrrhis-free-living	Oxyrrhis (dinoflagellate)	DINO/CHLO - culture validation	DINO/FITC	1.306	0.147	2.945	0.134	YES
2026.03.26-Series022-oxyrrhis-free-living	Oxyrrhis (dinoflagellate)	DINO/CHLO - culture validation	DINO/FITC	1.554	0.137	2.945	0.134	YES
2026.04.08-Series013-dunaliella-inside-oxyrrhis	Dunaliella (chlorophyte)	DINO/CHLO - culture validation	DINO/FITC	2.011	0.495	1.217	0.154	YES
2026.04.08-Series014-oxyrrhis-free-living	Oxyrrhis (dinoflagellate)	DINO/CHLO - culture validation	CHLO/Cy5	1.833	0.076	2.218	0.161	YES
2026.04.08-Series015-dunaliella-inside-oxyrrhis	Dunaliella (chlorophyte)	DINO/CHLO - culture validation	DINO/FITC	2.091	0.363	1.217	0.154	YES
2026.04.08-Series020-oxyrrhis-free-living	Oxyrrhis (dinoflagellate)	DINO/CHLO - culture validation	CHLO/Cy5	1.786	0.084	2.218	0.161	YES
2026.04.08-Series022-oxyrrhis-free-living	Oxyrrhis (dinoflagellate)	DINO/CHLO - culture validation	DINO/FITC	1.862	0.085	2.218	0.161	YES
